# Phenotyping of lymphoproliferative tumours generated in xenografts of non-small cell lung cancer

**DOI:** 10.1101/2023.01.24.520089

**Authors:** David R. Pearce, Ayse U. Akarca, Roel P. H. De Maeyer, Emily Kostina, Ariana Huebner, Monica Sivakumar, Takahiro Karasaki, Kavina Shah, Sam M. Janes, Nicholas McGranahan, Venkat Reddy, Arne N. Akbar, David A. Moore, Teresa Marafioti, Charles Swanton, Robert E. Hynds

**Author notes:** **Correspondence:** Robert E Hynds, Charles Swanton, Teresa Marafioti.

## Abstract

Patient-derived xenograft (PDX) models involve the engraftment of tumour tissue in immunocompromised mice and represent an important pre-clinixtcal oncology research. A limitation of non-small cell lung cancer (NSCLC) PDX model derivation in NOD-*scid* IL2Rgamma^null^ (NSG) mice is that a subset of initial engraftments are of lymphocytic, rather than tumour origin. In the lung TRACERx PDX pipeline, lymphoproliferations occurred in 17.8% of lung adenocarcinoma and 10% of lung squamous cell carcinoma transplantations, despite none of these patients having a prior or subsequent clinical history of lymphoproliferative disease. Lymphoproliferations were predominantly human CD20+ B cells and had the immunophenotype expected for post-transplantation diffuse large B cell lymphoma. All lymphoproliferations expressed Epstein-Barr-encoded RNAs (EBER). Analysis of immunoglobulin light chain gene rearrangements in three tumours where multiple tumour regions had resulted in lymphoproliferations suggested that each had independent clonal origins. Overall, these data suggest the presence of B cell clones with lymphoproliferative potential within primary NSCLC tumours that are under continuous immune surveillance. Since these cells can be expanded following transplantation into NSG mice, our data highlight the value of quality control measures to identify lymphoproliferations within xenograft pipelines and support the incorporation of strategies to minimise lymphoproliferations during the early stages of xenograft establishment pipelines. To present the histology data herein, we developed a Python-based tool for generating patient-level pathology overview figures from whole-slide image files; PATHOverview is available on GitHub (https://github.com/EpiCENTR-Lab/PATHOverview).
