## Supplementary Table 1 for "Phenotyping of lymphoproliferative tumours generated in xenografts of non-small cell lung cancer"

### Sheet: PrimerOrder 20211025
Target	Direction	Oligo name	Oligo sequence (5' to 3')
IGK/Kde	Forward	IGK-F1-Vk1f/6	TCAAGGTTCAGCGGCAGTGGATCTG
IGK/Kde	Forward	IGK-F2-Vk2f	GGCCTCCATCTCCTGCAGGTCTAGTC
IGK/Kde	Forward	IGK-F3-Vk3f	CCCAGGCTCCTCATCTATGATGCATCC
IGK/Kde	Forward	IGK-F4-Vk4	CAACTGCAAGTCCAGCCAGAGTGTTTT
IGK/Kde	Forward	IGK-F5-Vk5	CCTGCAAAGCCAGCCAAGACATTGAT
IGK/Kde	Forward	IGK-F6-Vk7	GACCGATTTCACCCTCACAATTAATCC
IGK	Reverse	IGK-aR1-Jk1-4	CTTACGTTTGATCTCCACCTTGGTCCC
IGK	Reverse	IGK-aR2-Jk5	CTTACGTTTAATCTCCAGTCGTGTCCC
Kde	Forward	IGK-bF7-INTR	CGTGGCACCGCGAGCTGTAGAC
Kde	Reverse	IGK-bR1-Kde	CCTCAGAGGTCAGAGCAGGTTGTCCTA
IGL	Forward	IGL-F1-Vl1/2	ATTCTCTGGCTCCAAGTCTGGC
IGL	Forward	IGL-F2-Vl3	GGATCCCTGAGCGATTCTCTGG
IGL	Reverse	IGL-R1-Jl1/2/3	CTAGGACGGTGAGCTTGGTCCC
Ladder-100bp	Forward	LAD-100F-TBXAS1	GCCCGACATTCTGCAAGTCC
Ladder-100bp	Reverse	LAD-100R-TBXAS1	GGTGTTGCCGGGAAGGGTT
Ladder-200bp	Forward	LAD-200F-RAG1	TGTTGACTCGATCCACCCCA
Ladder-200bp	Reverse	LAD-200R-RAG1	TGAGCTGCAAGTTTGGCTGAA
Ladder-300bp	Forward	LAD-300F-PLZF	TGCGATGTGGTCATCATGGTG
Ladder-300bp	Reverse	LAD-300R-PLZF	CGTGTCATTGTCGTCTGAGGC
Ladder-400bp	Forward	LAD-400F-AF4	CCGCAGCAAGCAACGAACC
Ladder-400bp	Reverse	LAD-400R-AF4	GCTTTCCTCTGGCGGCTCC
Ladder-600bp	Forward	LAD-600F-AF4	GGAGCAGCATTCCATCCAGC
Ladder-600bp	Reverse	LAD-600R-AF4	CATCCATGGGCCGGACATAA
